# MAP: a comprehensive pipeline for mobilome annotation and cargo gene characterisation in prokaryotic (meta)genomic assemblies

**DOI:** 10.64898/2026.09.11.750868

**Authors:** Alejandra Escobar-Zepeda, Martin Beracochea, Tatiana A. Gurbich, Paul Wilmes, Robert D. Finn

**Affiliations:** EMBL-EBI, Microbiome Informatics Team, Wellcome Genome Campus, Hinxton, Cambridge CB10 1SA, United Kingdom; Luxembourg Centre for Systems Biomedicine, University of Luxembourg, L-4362 Esch-sur-Alzette, Luxembourg; Department of Health, Medicine and Life Sciences, Faculty of Science, Technology and Medicine, University of Luxembourg, L-4362 Esch-sur-Alzette, Luxembourg

## Abstract

**Summary:** Mobile genetic elements (MGEs) drive horizontal gene transfer in prokaryotes, disseminating antimicrobial resistance genes (ARGs), virulence factors (VFs) and biosynthetic gene clusters (BGCs). Given their importance, there is a pressing need for a single, open source tool that annotates the MGE repertoire together with its functional cargo. We present MAP (Mobilome Annotation Pipeline), a Nextflow pipeline that predicts plasmids, viral sequences, prophages, integrons, insertion sequences, transposons, integrative and conjugative elements, and non-autonomous compositional outliers, removes redundant predictions, and labels genes within MGE boundaries. MAP outputs a GFF3 formatted file, a FASTA file of MGE sequences, and a combined report placing ARGs, VFs, toxins and BGCs in their mobilome context, enabling the identification of composite elements such as ARG-carrying integrons within plasmids. We demonstrate its use on genomes from the MGnify soil genome catalogue.

**Availability and Implementation:** MAP is written in Nextflow and Python under the Apache 2.0 licence and is freely available at https://github.com/EBI-Metagenomics/mobilome-annotation-pipeline and https://workflowhub.eu/workflows/452
