## Supplementary Table 2 for "MAP: a comprehensive pipeline for mobilome annotation and cargo gene characterisation in prokaryotic (meta)genomic assemblies"

### Sheet: genomes
genome_id	genome_type	genome_len	plasmids_num	vf_in_mobilome	arg_in_mobilome	lineage
MGYG000491272	MAG	6437886	10	309	12	d__Bacteria;p__Pseudomonadota;c__Gammaproteobacteria;o__Burkholderiales;f__Burkholderiaceae;g__Caballeronia;s__
MGYG000492180	MAG	10230560	4	258	8	d__Bacteria;p__Actinomycetota;c__Actinomycetes;o__Mycobacteriales;f__Pseudonocardiaceae;g__Pseudonocardia;s__
MGYG000492857	MAG	7054985	14	387	13	d__Bacteria;p__Pseudomonadota;c__Gammaproteobacteria;o__Burkholderiales;f__Burkholderiaceae;g__Paraburkholderia;s__
MGYG000493410	MAG	4846413	2	178	10	d__Bacteria;p__Pseudomonadota;c__Gammaproteobacteria;o__Enterobacterales;f__Enterobacteriaceae;g__Rouxiella;s__
MGYG000494223	MAG	8719786	8	240	4	d__Bacteria;p__Actinomycetota;c__Actinomycetes;o__Streptomycetales;f__Streptomycetaceae;g__Streptomyces;s__
MGYG000494794	MAG	8829964	2	292	5	d__Bacteria;p__Actinomycetota;c__Actinomycetes;o__Streptomycetales;f__Streptomycetaceae;g__Streptomyces;s__Streptomyces sp035917675
MGYG000496053	MAG	4825214	9	228	10	d__Bacteria;p__Pseudomonadota;c__Gammaproteobacteria;o__Enterobacterales;f__Enterobacteriaceae;g__Erwinia;s__Erwinia aphidicola
MGYG000496660	MAG	7449089	5	472	9	d__Bacteria;p__Pseudomonadota;c__Gammaproteobacteria;o__Burkholderiales;f__Burkholderiaceae;g__Paraburkholderia;s__
MGYG000497854	MAG	8736464	2	112	7	d__Bacteria;p__Actinomycetota;c__Actinomycetes;o__Streptosporangiales;f__Streptosporangiaceae;g__Actinoallomurus;s__
MGYG000498433	MAG	9477244	12	170	5	d__Bacteria;p__Actinomycetota;c__Actinomycetes;o__Streptosporangiales;f__Streptosporangiaceae;g__Nonomuraea;s__Nonomuraea glycinis
MGYG000498752	MAG	6158013	15	198	7	d__Bacteria;p__Pseudomonadota;c__Gammaproteobacteria;o__Burkholderiales;f__Burkholderiaceae;g__Trinickia;s__
MGYG000499014	MAG	5814024	15	185	11	d__Bacteria;p__Pseudomonadota;c__Gammaproteobacteria;o__Enterobacterales;f__Enterobacteriaceae;g__Rahnella;s__Rahnella variigena
MGYG000499985	MAG	7318355	4	112	3	d__Bacteria;p__Actinomycetota;c__Actinomycetes;o__Streptomycetales;f__Streptomycetaceae;g__Streptomyces;s__Streptomyces sp035645055
MGYG000501691	MAG	10999580	19	194	6	d__Bacteria;p__Actinomycetota;c__Actinomycetes;o__Mycobacteriales;f__Pseudonocardiaceae;g__Actinophytocola;s__Actinophytocola sp036378875
MGYG000503092	MAG	4615679	9	170	12	d__Bacteria;p__Pseudomonadota;c__Gammaproteobacteria;o__Enterobacterales;f__Enterobacteriaceae;g__Lelliottia;s__Lelliottia sp030238365
MGYG000503126	MAG	6439755	16	338	5	d__Bacteria;p__Pseudomonadota;c__Alphaproteobacteria;o__Rhizobiales;f__Rhizobiaceae;g__Shinella;s__Shinella sp035998705
MGYG000509863	Isolate	4984468	3	174	10	d__Bacteria;p__Pseudomonadota;c__Gammaproteobacteria;o__Enterobacterales;f__Enterobacteriaceae;g__Pantoea;s__Pantoea agglomerans
MGYG000510817	Isolate	6515792	24	399	8	d__Bacteria;p__Pseudomonadota;c__Alphaproteobacteria;o__Rhizobiales;f__Rhizobiaceae;g__Rhizobium;s__Rhizobium altiplani
MGYG000510842	Isolate	7740567	26	436	9	d__Bacteria;p__Pseudomonadota;c__Alphaproteobacteria;o__Rhizobiales;f__Rhizobiaceae;g__Ensifer;s__Ensifer adhaerens
MGYG000510860	Isolate	5200860	4	242	11	d__Bacteria;p__Pseudomonadota;c__Gammaproteobacteria;o__Enterobacterales;f__Enterobacteriaceae;g__Pantoea;s__Pantoea leporis
MGYG000510861	Isolate	7019909	5	401	7	d__Bacteria;p__Pseudomonadota;c__Alphaproteobacteria;o__Rhizobiales;f__Rhizobiaceae;g__Ensifer;s__Ensifer sp000799055
MGYG000510917	Isolate	7224084	44	474	14	d__Bacteria;p__Pseudomonadota;c__Gammaproteobacteria;o__Burkholderiales;f__Burkholderiaceae;g__Paraburkholderia;s__Paraburkholderia caledonica
MGYG000510973	Isolate	8758817	50	173	3	d__Bacteria;p__Actinomycetota;c__Actinomycetes;o__Streptomycetales;f__Streptomycetaceae;g__Streptomyces;s__Streptomyces sp018614155
MGYG000510976	Isolate	8874481	44	177	3	d__Bacteria;p__Actinomycetota;c__Actinomycetes;o__Streptomycetales;f__Streptomycetaceae;g__Streptomyces;s__Streptomyces sp018614195
MGYG000510981	Isolate	8005435	48	184	5	d__Bacteria;p__Actinomycetota;c__Actinomycetes;o__Streptomycetales;f__Streptomycetaceae;g__Streptomyces;s__Streptomyces sp018614095
MGYG000511001	Isolate	6570682	8	76	2	d__Bacteria;p__Bacillota;c__Bacilli;o__Paenibacillales;f__Paenibacillaceae;g__Paenibacillus;s__Paenibacillus polymyxa_E
MGYG000511022	Isolate	6116461	5	252	9	d__Bacteria;p__Pseudomonadota;c__Gammaproteobacteria;o__Pseudomonadales;f__Pseudomonadaceae;g__Pseudomonas_E;s__Pseudomonas_E sp001421885
MGYG000511024	Isolate	7405232	28	460	7	d__Bacteria;p__Pseudomonadota;c__Alphaproteobacteria;o__Rhizobiales;f__Rhizobiaceae;g__Ensifer;s__Ensifer sp001429285
MGYG000511032	Isolate	6794979	7	231	9	d__Bacteria;p__Pseudomonadota;c__Gammaproteobacteria;o__Pseudomonadales;f__Pseudomonadaceae;g__Pseudomonas_E;s__Pseudomonas_E sp003050925
MGYG000511093	Isolate	7610472	20	538	17	d__Bacteria;p__Pseudomonadota;c__Gammaproteobacteria;o__Burkholderiales;f__Burkholderiaceae;g__Burkholderia;s__Burkholderia pyrrocinia_C

### Sheet: plasmids
plasmid_contig	plasmid_len	ARG_genes	VF_genes	bgc_genes	total_argvf_genes
MGYG000501691_169	121968	0	18	14	18
MGYG000511032_13	126295	0	24	22	24
MGYG000510981_35	141548	2	17	18	19
MGYG000510981_99	152915	1	15	14	16
MGYG000510981_45	192971	0	25	21	25
MGYG000511001_66	193054	2	28	14	30
MGYG000510976_44	205050	0	25	21	25
MGYG000497854_4	251371	1	27	24	28
MGYG000492857_38	255239	2	39	19	41
MGYG000503092_38	255510	2	39	17	41
MGYG000511093_74	278973	1	34	15	35
MGYG000510842_104	279316	1	39	19	40
MGYG000498433_39	309958	0	47	19	47
MGYG000494223_8	339098	2	32	22	34
MGYG000499014_6	413077	4	76	5	80
MGYG000496660_3	413762	1	56	16	57
MGYG000494223_13	453597	0	46	36	46
MGYG000499985_76	454302	3	46	22	49
MGYG000511024_73	462862	1	74	0	75
MGYG000498752_6	505717	5	56	14	61
MGYG000493410_2	518005	4	83	2	87
MGYG000509863_2	520959	3	111	19	114
MGYG000498752_48	527548	0	75	2	75
MGYG000511022_33	569182	1	75	3	76
MGYG000510860_37	595490	7	127	14	134
MGYG000510817_53	627119	3	91	8	94
MGYG000511024_51	644668	3	83	8	86
MGYG000510917_44	647010	4	95	14	99
MGYG000496053_12	648093	7	122	9	129
MGYG000492857_12	648742	4	78	9	82
MGYG000511093_11	674782	0	94	16	94
MGYG000511032_22	696813	9	118	6	127
MGYG000494223_23	743447	0	103	34	103
MGYG000511022_11	780326	7	129	8	136
MGYG000503126_27	786457	1	95	6	96
MGYG000510842_38	862941	1	101	6	102
MGYG000491272_5	883614	3	102	2	105
MGYG000510861_27	940647	5	142	9	147
MGYG000492180_1	1045517	5	118	12	123
MGYG000496660_6	1078971	3	138	0	141
MGYG000510861_26	1144534	1	136	8	137
MGYG000496660_2	1815451	4	231	10	235
MGYG000494794_9	1960533	4	200	64	204
