## Supplementary Table 3 for "MAP: a comprehensive pipeline for mobilome annotation and cargo gene characterisation in prokaryotic (meta)genomic assemblies"

### Sheet: branchwater_biome_distribution
plasmid_contig	host_genome	host_type	plasmid_len_bp	ARG_genes	VF_TOX_genes	BGC_genes	total_ARG_VF	n_nonsoil_biomes	n_samples_ge0.90	n_bioprojects_ge0.90	soil	plant/rhizosphere	food/silage	host-associated	wastewater	compost/digester	freshwater	other	unclassified
MGYG000509863_2	MGYG000509863	Isolate	520959	3	111	19	114	7	372	92	3	43	21	3	1	1	1	13	7
MGYG000499014_6	MGYG000499014	MAG	413077	4	76	5	80	5	53	32	0	17	5	4	3	0	0	1	2
MGYG000511022_11	MGYG000511022	Isolate	780326	7	129	8	136	3	13	4	1	1	1	0	0	0	0	1	0
MGYG000510860_37	MGYG000510860	Isolate	595490	7	127	14	134	2	29	25	1	22	0	0	0	0	0	1	1
MGYG000511024_51	MGYG000511024	Isolate	644668	3	83	8	86	1	23	15	5	9	0	0	0	0	0	0	1
MGYG000511032_22	MGYG000511032	Isolate	696813	9	118	6	127	1	12	6	4	2	0	0	0	0	0	0	0
MGYG000511032_13	MGYG000511032	Isolate	126295	0	24	22	24	1	8	5	3	2	0	0	0	0	0	0	0
MGYG000510817_53	MGYG000510817	Isolate	627119	3	91	8	94	1	12	4	1	2	0	0	0	0	0	0	1
MGYG000499985_76	MGYG000499985	MAG	454302	3	46	22	49	1	2	1	0	0	0	0	0	0	0	1	0
MGYG000503126_27	MGYG000503126	MAG	786457	1	95	6	96	1	1	1	0	0	0	0	0	0	0	1	0
MGYG000510861_27	MGYG000510861	Isolate	940647	5	142	9	147	1	2	1	0	0	0	0	1	0	0	0	0
MGYG000511093_74	MGYG000511093	Isolate	278973	1	34	15	35	1	1	1	0	0	0	0	0	0	0	1	0
MGYG000498433_39	MGYG000498433	MAG	309958	0	47	19	47	0	2	2	2	0	0	0	0	0	0	0	0
MGYG000510842_104	MGYG000510842	Isolate	279316	1	39	19	40	0	3	2	2	0	0	0	0	0	0	0	0
MGYG000501691_169	MGYG000501691	MAG	121968	0	18	14	18	0	1	1	1	0	0	0	0	0	0	0	0
MGYG000503092_38	MGYG000503092	MAG	255510	2	39	17	41	0	1	1	1	0	0	0	0	0	0	0	0

### Sheet: README
Supplementary Table 2. Biome distribution of the 43 cargo-rich plasmids (MGnify Branchwater).
Each plasmid contig was searched against public metagenomes with MGnify Branchwater v0.4.0 (database v2024-11-28).
Only near-complete matches (sequence containment >= 0.90) were retained.
Biome columns give the number of DISTINCT BioProjects per biome (repeated sampling within a study collapsed),
matching Figure 2B. n_samples_ge0.90 is the raw number of matching runs; n_bioprojects_ge0.90 is the
number of distinct BioProjects across all biomes (deduplicated).
Cargo counts (ARG/VF/BGC genes within the mobilome) are from Supplementary Table 1.
recovered_beyond_source = yes if the plasmid was found near-complete in at least one metagenome besides its source genome.
